# RNA dicing regulates the expression of an oncogenic JAK1 isoform

**DOI:** 10.1101/2024.02.20.581186

**Authors:** Yuval Malka, Rob van der Kammen, Shinyeong Ju, Ferhat Alkan, Cheolju Lee, William James Faller

## Abstract

mRNA transcripts have limited potential for protein synthesis, defined by their open reading frames^1^. However, recent advances have revealed a far more complex reality, in which the proteome exceeds the perceived limits of the transcriptome^2–6^ exposing a significant gap in our understanding. Our prior studies have demonstrated that mRNA can undergo further processing, yielding truncated, uncapped mRNAs with translation potential^2,7^. Yet, the biological importance of this process remains mostly unclear. Here, we demonstrate that cleavage within the coding sequence of JAK1 mRNA produces an uncapped variant downstream to the cleavage site, at the expense of the full-length transcript. This results in the independent translation of the JH1 kinase domain, a process we term ‘RNA dicing’. Notably, canonical and diced JAK1 variants have distinct impacts on cell proliferation and tumorigenesis, operating independently, localizing to distinct cellular compartments. In addition, the activation of JAK1 signaling through IFNγ induction promotes the dicing of JAK1, thereby altering the balance of isoforms present. Base editor screens reveal that stop-codon nonsense mutations, which are typically considered loss-of-function, have differing impacts depending on their position relative to the dicing site. In agreement with this, JAK1 nonsense frameshift (JAK1fs) mutations in endometrial tumors inhibit the tumor-suppressive functions of canonical JAK1, while amplifying the oncogenic potential of the diced JH1 kinase domain. Lastly, we demonstrate that Momelotinib^8^, a JAK1-specific inhibitor, is more effective in cancer cells carrying a “loss-of-function” JAK1fs mutation, highlighting the significant impact of RNA dicing biology as a potent tool for patient stratification. Our findings characterize RNA dicing as a fundamental regulatory machinery that diversifies the potential products of a single mRNA molecule, and allows for significant variation in biological function.
