## Supplementary material for "RNA dicing regulates the expression of an oncogenic JAK1 isoform": Table 1

### Sheet: Sheet1
Gene	guide	editor	zscore_proliferation	Predicted_Amino_Acid_Change	Amino_Acid_Position	Consequence	Clinical_Protein_Change	Citation	PTM	off_target_summary_NGG	off_target_summary_NGN	phenotype	sgRNA_ID	cell_model	validation	protein_change_ampseq	edits_scDNAseq	protein_change_scDNAseq	predicted_edit
JAK1	AGCTTTCAGAACCTTATTGA	BE3-NGG (JAK1)	10.488	Gln1143Ter	1143	stop codon	Gln1143Ter	COSMIC	NA	{0: 1, 1: 0, 2: 1, 3: 10, 4: 133}	NA	-	908508870	HT-29	sequencing data available	NA	64834600-1/1/1-G-A	Gln1143Ter	AGCTTTtAGAACCTTATTGA
JAK1	AACATACAGAATGGCTGTCA	BE3-NGG (JAK1)	9.864	Gln437Ter	437	stop codon	Gln437His	COSMIC	NA	{0: 1, 1: 0, 2: 0, 3: 13, 4: 187}	NA	-	908512422	HT-29	putative-prediction from gRNA	NA	NA	NA	AACATAtAGAATGGCTGTCA
JAK1	CGGCAAGAAGGAAGCGAGGA	BE3-NGG (JAK1)	-0.265	Gln455Ter	455	stop codon	Gln455Lys	COSMIC	NA	{0: 1, 1: 0, 2: 1, 3: 189, 4: 4491}	NA	-	908512101	HT-29	putative-prediction from gRNA	NA	NA	NA	CGGtAAGAAGGAAGCGAGGA
JAK1	GCGGCAAGAAGGAAGCGAGG	BE3-NGG (JAK1)	9.545	Gln455Ter	455	stop codon	Gln455Lys	COSMIC	NA	{0: 1, 1: 0, 2: 2, 3: 32, 4: 379}	NA	-	908512102	HT-29	sequencing data available	NA	64857751-1/1/1-G-A	Gln455Ter	GCGGtAAGAAGGAAGCGAGG
JAK1	CAAGAAGCAGATCCTGCGCA	BE3-NGG (JAK1)	0.909	Gln529Ter	529	stop codon	NA	NA	NA	{0: 1, 1: 0, 2: 1, 3: 12, 4: 168}	NA	-	908511811	HT-29	putative-prediction from gRNA	NA	NA	NA	CAAGAAGtAGATCCTGCGCA
JAK1	CTTTCAGATCGAGGTGCAGA	BE3-NGG (JAK1)	1.912	Gln499Ter	499	stop codon	Gln499Ter	COSMIC	NA	{0: 1, 1: 0, 2: 1, 3: 11, 4: 117}	NA	-	908511825	HT-29	putative-prediction from gRNA	NA	NA	NA	CTTTtAGATCGAGGTGCAGA
JAK1	TGAATTTCCATGGTGTGGTA	BE3-NGG (JAK1)	12.994	Trp690Ter	690	stop codon	Trp690Ter	Shin_etal_CancerDiscovery_2016	NA	{0: 1, 1: 0, 2: 0, 3: 16, 4: 256}	NA	-	908510274	HT-29	sequencing data available	Trp690, Trp690	NA	NA	TGAATTTttATGGTGTGGTA
JAK1	CAAGCAGGACAACAAGAAAA	BE3-NGG (JAK1)	10.279	Gln387Ter	387	stop codon	Gln387Ter, Gln387LeufsTer66	COSMIC, TCGA	NA	{0: 1, 1: 0, 2: 3, 3: 38, 4: 479}	NA	-	908513049	HT-29	putative-prediction from gRNA	NA	NA	NA	CAAGtAGGACAACAAGAAAA
JAK1	TAAATGCAGGTATGTAGATT	BE3.9max-NGN (JAK1)	0.563	Gln2Ter, Gln2?	2	stop codon	NA	NA	NA	NA	{0: 1, 1: 0, 2: 7, 3: 127, 4: 1117}	-	33929	HT-29	putative-prediction from gRNA	NA	NA	NA	TAAATGtAGGTATGTAGATT
JAK1	ATACCAGAGCTTGGTGTTCT	BE3.9max-NGN (JAK1)	0.744	Trp88Ter	88	stop codon	NA	NA	NA	NA	{0: 1, 1: 0, 2: 3, 3: 33, 4: 496}	-	55202	HT-29	putative-prediction from gRNA	NA	NA	NA	ATAttAGAGCTTGGTGTTCT
JAK1	TCCATGCCAATTGGTGAAAT	BE3.9max-NGN (JAK1)	2.337	Trp116Ter	116	stop codon	NA	NA	NA	NA	{0: 1, 1: 0, 2: 0, 3: 30, 4: 565}	-, AUTOINFLAMMATION__IMMUNE_DYSREGULATION__AND_EOSINOPHILIA+MIM_morbid+ENSG00000162434_Autosomal_recessive_mendelian_susceptibility_to_mycobacterial_diseases_due_to_partial_JAK1_deficiency+Orphanet+ENSG00000162434	5233	HT-29	putative-prediction from gRNA	NA	NA	NA	TCCATGttAATTGGTGAAAT
JAK1	ACAATGAGCAGTCAGTGTGG	BE3.9max-NGN (JAK1)	-0.24	Gln124Ter	124	stop codon	Gln124Pro, Gln124Leu	gnomAD_v3.1	NA	NA	{0: 1, 1: 0, 2: 6, 3: 69, 4: 1023}	-	54614	HT-29	putative-prediction from gRNA	NA	NA	NA	ACAATGAGtAGTCAGTGTGG
JAK1	AAGAAGCAGAAAAATGGCTA	BE3.9max-NGN (JAK1)	0.002	Gln134Ter	134	stop codon	NA	NA	NA	NA	{0: 1, 1: 0, 2: 15, 3: 305, 4: 2758}	-	5222	HT-29	putative-prediction from gRNA	NA	NA	NA	AAGAAGtAGAAAAATGGCTA
JAK1	GAAGCAGAAAAATGGCTACG	BE3.9max-NGN (JAK1)	1.092	Gln134Ter	134	stop codon	NA	NA	NA	NA	{0: 1, 1: 0, 2: 2, 3: 44, 4: 754}	-	5221	HT-29	putative-prediction from gRNA	NA	NA	NA	GAAGtAGAAAAATGGCTACG
JAK1	CTAGGGACAGTATGATTTGG	BE3.9max-NGN (JAK1)	1.237	Gln163Ter	163	stop codon	NA	NA	NA	NA	{0: 1, 1: 0, 2: 3, 3: 24, 4: 450}	-	4712	HT-29	putative-prediction from gRNA	NA	NA	NA	CTAGGGAtAGTATGATTTGG
JAK1	CCTATTCGAGACCCCAAGAC	BE3.9max-NGN (JAK1)	5.377	Arg174Ter	174	stop codon	Arg174Ter, Arg174Gln	COSMIC, TCGA	NA	NA	{0: 1, 1: 0, 2: 1, 3: 57, 4: 774}	-	4707	HT-29	putative-prediction from gRNA	NA	NA	NA	CCTATTtGAGACCCCAAGAC
JAK1	TATTCGAGACCCCAAGACCG	BE3.9max-NGN (JAK1)	0.841	Arg174Ter	174	stop codon	Arg174Ter, Arg174Gln	COSMIC, TCGA	NA	NA	{0: 1, 1: 0, 2: 0, 3: 6, 4: 146}	-	32394	HT-29	putative-prediction from gRNA	NA	NA	NA	TATTtGAGACCCCAAGACCG
JAK1	GAGCAGGATGGACATGATAT	BE3.9max-NGN (JAK1)	0.941	Gln180Ter	180	stop codon	Gln180Glu	COSMIC	NA	NA	{0: 1, 1: 0, 2: 0, 3: 46, 4: 606}	-	4702	HT-29	putative-prediction from gRNA	NA	NA	NA	GAGtAGGATGGACATGATAT
JAK1	GAAGATGCAGTTGCCAGAAC	BE3.9max-NGN (JAK1)	1.174	Gln207Ter	207	stop codon	Gln207Leu	COSMIC, TCGA	NA	NA	{0: 1, 1: 0, 2: 2, 3: 73, 4: 725}	-	32384	HT-29	putative-prediction from gRNA	NA	NA	NA	GAAGATGtAGTTGCCAGAAC
JAK1	CAAGCAGGACAACAAGAAAA	BE3.9max-NGN (JAK1)	1.047	Gln387Ter	387	stop codon	Gln387Ter, Gln387LeufsTer66	COSMIC, TCGA	NA	{0: 1, 1: 0, 2: 3, 3: 38, 4: 479}	{0: 1, 1: 0, 2: 17, 3: 186, 4: 2318}	-	908513049	HT-29	putative-prediction from gRNA	NA	NA	NA	CAAGtAGGACAACAAGAAAA
JAK1	AACATACAGAATGGCTGTCA	BE3.9max-NGN (JAK1)	0.998	Gln437Ter	437	stop codon	Gln437His	COSMIC	NA	{0: 1, 1: 0, 2: 0, 3: 13, 4: 187}	{0: 1, 1: 1, 2: 1, 3: 55, 4: 810}	-	908512422	HT-29	putative-prediction from gRNA	NA	NA	NA	AACATAtAGAATGGCTGTCA
JAK1	ACATACAGAATGGCTGTCAT	BE3.9max-NGN (JAK1)	3.082	Gln437Ter	437	stop codon	Gln437His	COSMIC	NA	NA	{0: 1, 1: 0, 2: 3, 3: 49, 4: 703}	-	53242	HT-29	putative-prediction from gRNA	NA	NA	NA	ACATAtAGAATGGCTGTCAT
JAK1	CGGCAAGAAGGAAGCGAGGA	BE3.9max-NGN (JAK1)	-0.081	Gln455Ter	455	stop codon	Gln455Lys	COSMIC	NA	{0: 1, 1: 0, 2: 1, 3: 189, 4: 4491}	{0: 1, 1: 0, 2: 4, 3: 298, 4: 5758}	-	908512101	HT-29	putative-prediction from gRNA	NA	NA	NA	CGGtAAGAAGGAAGCGAGGA
JAK1	GCGGCAAGAAGGAAGCGAGG	BE3.9max-NGN (JAK1)	1.303	Gln455Ter	455	stop codon	Gln455Lys	COSMIC	NA	{0: 1, 1: 0, 2: 2, 3: 32, 4: 379}	{0: 1, 1: 0, 2: 3, 3: 75, 4: 1016}	-	908512102	HT-29	putative-prediction from gRNA	NA	NA	NA	GCGGtAAGAAGGAAGCGAGG
JAK1	ATAGCAGGTGCAGGGTGCCC	BE3.9max-NGN (JAK1)	1.866	Gln487Ter	487	stop codon	NA	NA	NA	NA	{0: 1, 1: 0, 2: 3, 3: 67, 4: 663}	-	3001	HT-29	putative-prediction from gRNA	NA	NA	NA	ATAGtAGGTGCAGGGTGCCC
JAK1	GCAGGTGCAGGGTGCCCAGA	BE3.9max-NGN (JAK1)	0.752	Gln489Ter	489	stop codon	Gln489His	COSMIC	NA	NA	{0: 1, 1: 1, 2: 14, 3: 131, 4: 1280}	-	30994	HT-29	putative-prediction from gRNA	NA	NA	NA	GCAGGTGtAGGGTGCCCAGA
JAK1	GGTGCAGGGTGCCCAGAAGC	BE3.9max-NGN (JAK1)	5.643	Gln489Ter	489	stop codon	Gln489His	COSMIC	NA	NA	{0: 1, 1: 0, 2: 9, 3: 95, 4: 1027}	-	52758	HT-29	putative-prediction from gRNA	NA	NA	NA	GGTGtAGGGTGCCCAGAAGC
JAK1	GAAGCAGTTCAAGAACTTTC	BE3.9max-NGN (JAK1)	-0.245	Gln494Ter	494	stop codon	NA	NA	NA	NA	{0: 1, 1: 0, 2: 1, 3: 59, 4: 716}	-	2999	HT-29	putative-prediction from gRNA	NA	NA	NA	GAAGtAGTTCAAGAACTTTC
JAK1	CTTTCAGATCGAGGTGCAGA	BE3.9max-NGN (JAK1)	1.048	Gln499Ter	499	stop codon	Gln499Ter	COSMIC	NA	{0: 1, 1: 0, 2: 1, 3: 11, 4: 117}	{0: 1, 1: 0, 2: 3, 3: 35, 4: 359}	-	908511825	HT-29	putative-prediction from gRNA	NA	NA	NA	CTTTtAGATCGAGGTGCAGA
JAK1	AGGTGCAGAAGGGCCGCTAC	BE3.9max-NGN (JAK1)	4.148	Gln503Ter	503	stop codon	Gln503Ter	COSMIC	NA	NA	{0: 1, 1: 0, 2: 1, 3: 30, 4: 300}	-	52755	HT-29	putative-prediction from gRNA	NA	NA	NA	AGGTGtAGAAGGGCCGCTAC
JAK1	CAAGAAGCAGATCCTGCGCA	BE3.9max-NGN (JAK1)	-1.2	Gln529Ter	529	stop codon	NA	NA	NA	{0: 1, 1: 0, 2: 1, 3: 12, 4: 168}	{0: 1, 1: 0, 2: 2, 3: 35, 4: 500}	-	908511811	HT-29	putative-prediction from gRNA	NA	NA	NA	CAAGAAGtAGATCCTGCGCA
JAK1	AAGAAGCAGATCCTGCGCAC	BE3.9max-NGN (JAK1)	1.1	Gln529Ter	529	stop codon	NA	NA	NA	NA	{0: 1, 1: 0, 2: 2, 3: 36, 4: 436}	-	2982	HT-29	putative-prediction from gRNA	NA	NA	NA	AAGAAGtAGATCCTGCGCAC
JAK1	CCCCGAGGTTCGTCTCCCTG	BE3.9max-NGN (JAK1)	0.753	Arg549Ter	549	stop codon	Arg549Ter, Arg549Gln	COSMIC	NA	NA	{0: 1, 1: 0, 2: 1, 3: 15, 4: 253}	-	30954	HT-29	putative-prediction from gRNA	NA	NA	NA	CCCtGAGGTTCGTCTCCCTG
JAK1	ATCTGGTGCAGGTGAGTCAC	BE3.9max-NGN (JAK1)	1.234	Gln585Ter	585	stop codon	Gln585Ter, Gln585Arg	COSMIC, TCGA	NA	NA	{0: 1, 1: 0, 2: 4, 3: 44, 4: 503}	-	30455	HT-29	putative-prediction from gRNA	NA	NA	NA	ATCTGGTGtAGGTGAGTCAC
JAK1	TGGTGCAGGTGAGTCACGGC	BE3.9max-NGN (JAK1)	1.029	Gln585Ter	585	stop codon	Gln585Ter, Gln585Arg	COSMIC, TCGA	NA	NA	{0: 1, 1: 0, 2: 1, 3: 32, 4: 498}	-	30454	HT-29	putative-prediction from gRNA	NA	NA	NA	TGGTGtAGGTGAGTCACGGC
JAK1	TGAATTTCCATGGTGTGGTA	BE3.9max-NGN (JAK1)	3.962	Trp690Ter	690	stop codon	Trp690Ter	Shin_etal_CancerDiscovery_2016	NA	{0: 1, 1: 0, 2: 0, 3: 16, 4: 256}	{0: 1, 1: 1, 2: 1, 3: 60, 4: 850}	-	908510274	HT-29	putative-prediction from gRNA	NA	NA	NA	TGAATTTttATGGTGTGGTA
JAK1	GAATTTCCATGGTGTGGTAA	BE3.9max-NGN (JAK1)	2.307	Trp690Ter	690	stop codon	Trp690Ter	Shin_etal_CancerDiscovery_2016	NA	NA	{0: 1, 1: 0, 2: 1, 3: 44, 4: 598}	-	1661	HT-29	putative-prediction from gRNA	NA	NA	NA	GAATTTttATGGTGTGGTAA
JAK1	ATTGAACGAATCCCATGGAT	BE3.9max-NGN (JAK1)	3.629	Arg755Ter	755	stop codon	Arg755Ter, Arg755Gln, Arg755Leu	COSMIC	NA	NA	{0: 1, 1: 0, 2: 1, 3: 8, 4: 208}	-	29610	HT-29	putative-prediction from gRNA	NA	NA	NA	ATTGAAtGAATCCCATGGAT
JAK1	AATCCATGGGATTCGTTCAA	BE3.9max-NGN (JAK1)	2.702	Trp758Ter	758	stop codon	NA	NA	NA	NA	{0: 1, 1: 0, 2: 1, 3: 36, 4: 927}	-	29611	HT-29	putative-prediction from gRNA	NA	NA	NA	AATttATGGGATTCGTTCAA
JAK1	TTCCCAGAGCGTGGTTCCAA	BE3.9max-NGN (JAK1)	3.224	Trp784Ter	784	stop codon	NA	NA	NA	NA	{0: 1, 1: 0, 2: 4, 3: 23, 4: 346}	-	29602	HT-29	putative-prediction from gRNA	NA	NA	NA	TTCttAGAGCGTGGTTCCAA
JAK1	CCAATCAGAGGCCTTTCTTC	BE3.9max-NGN (JAK1)	4.195	Gln834Ter	834	stop codon	Gln834Ter, Gln834Arg	COSMIC	NA	NA	{0: 1, 1: 0, 2: 6, 3: 76, 4: 607}	AUTOINFLAMMATION__IMMUNE_DYSREGULATION__AND_EOSINOPHILIA+MIM_morbid+ENSG00000162434_Autosomal_recessive_mendelian_susceptibility_to_mycobacterial_diseases_due_to_partial_JAK1_deficiency+Orphanet+ENSG00000162434, ClinVar:_phenotype_not_specified+ClinVar+rs187043211_ClinVar:_phenotype_not_specified+ClinVar+rs187043211_AUTOINFLAMMATION__IMMUNE_DYSREGULATION__AND_EOSINOPHILIA+MIM_morbid+ENSG000001624…	1161	HT-29	putative-prediction from gRNA	NA	NA	NA	CCAATtAGAGGCCTTTCTTC
JAK1	AATCAGAGGCCTTTCTTCCG	BE3.9max-NGN (JAK1)	0.142	Gln834Ter	834	stop codon	Gln834Ter, Gln834Arg	COSMIC	NA	NA	{0: 1, 1: 0, 2: 1, 3: 40, 4: 408}	AUTOINFLAMMATION__IMMUNE_DYSREGULATION__AND_EOSINOPHILIA+MIM_morbid+ENSG00000162434_Autosomal_recessive_mendelian_susceptibility_to_mycobacterial_diseases_due_to_partial_JAK1_deficiency+Orphanet+ENSG00000162434, -	29377	HT-29	putative-prediction from gRNA	NA	NA	NA	AATtAGAGGCCTTTCTTCCG
JAK1	TTGAAGAGCAGAGTAAGACC	BE3.9max-NGN (JAK1)	-0.024	Gln851Ter	851	stop codon	NA	NA	NA	NA	{0: 1, 1: 0, 2: 4, 3: 50, 4: 757}	-	29371	HT-29	putative-prediction from gRNA	NA	NA	NA	TTGAAGAGtAGAGTAAGACC
JAK1	GAGCAGAGTAAGACCTGCCA	BE3.9max-NGN (JAK1)	-0.333	Gln851Ter	851	stop codon	NA	NA	NA	NA	{0: 1, 1: 0, 2: 2, 3: 50, 4: 657}	-	51281	HT-29	putative-prediction from gRNA	NA	NA	NA	GAGtAGAGTAAGACCTGCCA
JAK1	CTCAAACAGCAGCTAAAATA	BE3.9max-NGN (JAK1)	0.383	Gln979Ter	979	stop codon	NA	NA	NA	NA	{0: 1, 1: 2, 2: 5, 3: 83, 4: 950}	-	28978	HT-29	putative-prediction from gRNA	NA	NA	NA	CTCAAAtAGCAGCTAAAATA
JAK1	CAGTTACCAAAACACAGGGC	BE3.9max-NGN (JAK1)	6.947	Trp1047Ter	1047	stop codon	Trp1047Ter, Trp1047Gly, X1047_splice	COSMIC, TCGA	NA	NA	{0: 1, 1: 0, 2: 11, 3: 53, 4: 625}	-	50924	HT-29	putative-prediction from gRNA	NA	NA	NA	CAGTTAttAAAACACAGGGC
JAK1	AGCATACCTTGAAAGGAAGC	BE3.9max-NGN (JAK1)	7.105	Trp1047Ter	1047	stop codon	Trp1047Ter, Trp1047Gly, X1047_splice	COSMIC, TCGA	NA	NA	{0: 1, 1: 0, 2: 2, 3: 42, 4: 586}	-	476	HT-29	putative-prediction from gRNA	NA	NA	NA	AGCATAttTTGAAAGGAAGC
JAK1	CCAAAAGACCAGACGTCAGA	BE3.9max-NGN (JAK1)	0.581	Trp1065Ter	1065	stop codon	NA	NA	NA	NA	{0: 1, 1: 0, 2: 4, 3: 42, 4: 434}	-	28771	HT-29	putative-prediction from gRNA	NA	NA	NA	CCAAAAGAtCAGACGTCAGA
JAK1	AGCTTTCAGAACCTTATTGA	BE3.9max-NGN (JAK1)	0.793	Gln1143Ter	1143	stop codon	Gln1143Ter	COSMIC	NA	{0: 1, 1: 0, 2: 1, 3: 10, 4: 133}	{0: 1, 1: 0, 2: 5, 3: 54, 4: 673}	-	908508870	HT-29	putative-prediction from gRNA	NA	NA	NA	AGCTTTtAGAACCTTATTGA
JAK1	GCTTTCAGAACCTTATTGAA	BE3.9max-NGN (JAK1)	0.617	Gln1143Ter	1143	stop codon	Gln1143Ter	COSMIC	NA	NA	{0: 1, 1: 0, 2: 5, 3: 44, 4: 626}	-	277	HT-29	putative-prediction from gRNA	NA	NA	NA	GCTTTtAGAACCTTATTGAA
JAK1	AGCTTTCAGAACCTTATTGA	BE4max-YE1-NGN (JAK1)	1.443	Gln1143Ter	1143	stop codon	Gln1143Ter	COSMIC	NA	{0: 1, 1: 0, 2: 1, 3: 10, 4: 133}	{0: 1, 1: 0, 2: 5, 3: 54, 4: 673}	-	908508870	HT-29	putative-prediction from gRNA	NA	NA	NA	AGCTTTtAGAACCTTATTGA
JAK1	AACATACAGAATGGCTGTCA	BE4max-YE1-NGN (JAK1)	2.487	Gln437Ter	437	stop codon	Gln437His	COSMIC	NA	{0: 1, 1: 0, 2: 0, 3: 13, 4: 187}	{0: 1, 1: 1, 2: 1, 3: 55, 4: 810}	-	908512422	HT-29	putative-prediction from gRNA	NA	NA	NA	AACATAtAGAATGGCTGTCA
JAK1	TGAGCCAGCTGAGTTTCGAT	BE4max-YE1-NGN (JAK1)	0.116	Gln572Ter	572	stop codon	Gln572Leu	COSMIC	NA	{0: 1, 1: 0, 2: 1, 3: 6, 4: 82}	{0: 1, 1: 0, 2: 1, 3: 11, 4: 243}	-	908511149	HT-29	putative-prediction from gRNA	NA	NA	NA	TGAGttAGCTGAGTTTCGAT
JAK1	ATTGCGGCAAGAAGGAAGCG	BE4max-YE1-NGN (JAK1)	0.769	Gln455Ter	455	stop codon	Gln455Lys	COSMIC	NA	{0: 1, 1: 0, 2: 0, 3: 2, 4: 83}	{0: 1, 1: 0, 2: 0, 3: 10, 4: 329}	-	908512103	HT-29	putative-prediction from gRNA	NA	NA	NA	ATTGtGGCAAGAAGGAAGCG
JAK1	CAAGAAGCAGATCCTGCGCA	BE4max-YE1-NGN (JAK1)	-0.995	Gln529Ter	529	stop codon	NA	NA	NA	{0: 1, 1: 0, 2: 1, 3: 12, 4: 168}	{0: 1, 1: 0, 2: 2, 3: 35, 4: 500}	-	908511811	HT-29	putative-prediction from gRNA	NA	NA	NA	CAAGAAGCAGATCCTGCGCA
JAK1	TTCTCGGCAATACGTTCACC	BE4max-YE1-NGN (JAK1)	-1.685	Gln998Ter	998	stop codon	Gln998Ter	TCGA	NA	{0: 1, 1: 0, 2: 0, 3: 2, 4: 22}	{0: 1, 1: 0, 2: 0, 3: 6, 4: 91}	-	908509229	HT-29	putative-prediction from gRNA	NA	NA	NA	TTCTtGGCAATACGTTCACC
JAK1	TAAATGCAGGTATGTAGATT	BE4max-YE1-NGN (JAK1)	0.22	Gln2Ter	2	stop codon	NA	NA	NA	NA	{0: 1, 1: 0, 2: 7, 3: 127, 4: 1117}	-	33929	HT-29	putative-prediction from gRNA	NA	NA	NA	TAAATGtAGGTATGTAGATT
JAK1	ATACCAGAGCTTGGTGTTCT	BE4max-YE1-NGN (JAK1)	2.13	Trp88Ter	88	stop codon	NA	NA	NA	NA	{0: 1, 1: 0, 2: 3, 3: 33, 4: 496}	-	55202	HT-29	putative-prediction from gRNA	NA	NA	NA	ATACtAGAGCTTGGTGTTCT
JAK1	TCCATGCCAATTGGTGAAAT	BE4max-YE1-NGN (JAK1)	0.918	Trp116Ter	116	stop codon	NA	NA	NA	NA	{0: 1, 1: 0, 2: 0, 3: 30, 4: 565}	AUTOINFLAMMATION__IMMUNE_DYSREGULATION__AND_EOSINOPHILIA+MIM_morbid+ENSG00000162434,Autosomal_recessive_mendelian_susceptibility_to_mycobacterial_diseases_due_to_partial_JAK1_deficiency+Orphanet+ENSG00000162434	5233	HT-29	putative-prediction from gRNA	NA	NA	NA	TCCATGtCAATTGGTGAAAT
JAK1	AAGAAGCAGAAAAATGGCTA	BE4max-YE1-NGN (JAK1)	1.939	Gln134Ter	134	stop codon	NA	NA	NA	NA	{0: 1, 1: 0, 2: 15, 3: 305, 4: 2758}	-	5222	HT-29	putative-prediction from gRNA	NA	NA	NA	AAGAAGtAGAAAAATGGCTA
JAK1	TTGCTCAGGTAGGAAGTTTG	BE4max-YE1-NGN (JAK1)	-1.3	Gln161Ter	161	stop codon	X161_splice	TCGA	NA	NA	{0: 1, 1: 0, 2: 4, 3: 60, 4: 651}	-	32767	HT-29	putative-prediction from gRNA	NA	NA	NA	TTGCTtAGGTAGGAAGTTTG
JAK1	CTAGGGACAGTATGATTTGG	BE4max-YE1-NGN (JAK1)	-0.376	Gln163Ter	163	stop codon	NA	NA	NA	NA	{0: 1, 1: 0, 2: 3, 3: 24, 4: 450}	-	4712	HT-29	putative-prediction from gRNA	NA	NA	NA	CTAGGGACAGTATGATTTGG
JAK1	CCTATTCGAGACCCCAAGAC	BE4max-YE1-NGN (JAK1)	2.583	Arg174Ter	174	stop codon	Arg174Ter, Arg174Gln	COSMIC, TCGA	NA	NA	{0: 1, 1: 0, 2: 1, 3: 57, 4: 774}	-	4707	HT-29	putative-prediction from gRNA	NA	NA	NA	CCTATTtGAGACCCCAAGAC
JAK1	GAAGATGCAGTTGCCAGAAC	BE4max-YE1-NGN (JAK1)	1.705	Gln207Ter	207	stop codon	Gln207Leu	COSMIC, TCGA	NA	NA	{0: 1, 1: 0, 2: 2, 3: 73, 4: 725}	-	32384	HT-29	putative-prediction from gRNA	NA	NA	NA	GAAGATGCAGTTGCCAGAAC
JAK1	ACATACAGAATGGCTGTCAT	BE4max-YE1-NGN (JAK1)	0.507	Gln437Ter	437	stop codon	Gln437His	COSMIC	NA	NA	{0: 1, 1: 0, 2: 3, 3: 49, 4: 703}	-	53242	HT-29	putative-prediction from gRNA	NA	NA	NA	ACATAtAGAATGGCTGTCAT
JAK1	TTGCGGCAAGAAGGAAGCGA	BE4max-YE1-NGN (JAK1)	-0.617	Gln455Ter	455	stop codon	Gln455Lys	COSMIC	NA	NA	{0: 1, 1: 0, 2: 2, 3: 20, 4: 399}	-	3228	HT-29	putative-prediction from gRNA	NA	NA	NA	TTGCGGtAAGAAGGAAGCGA
JAK1	GCAGGTGCAGGGTGCCCAGA	BE4max-YE1-NGN (JAK1)	0.301	Gln489Ter	489	stop codon	Gln489His	COSMIC	NA	NA	{0: 1, 1: 1, 2: 14, 3: 131, 4: 1280}	-	30994	HT-29	putative-prediction from gRNA	NA	NA	NA	GCAGGTGCAGGGTGCCCAGA
JAK1	GAACTTTCAGATCGAGGTGC	BE4max-YE1-NGN (JAK1)	1.241	Gln499Ter	499	stop codon	Gln499Ter	COSMIC	NA	NA	{0: 1, 1: 0, 2: 1, 3: 31, 4: 607}	-	2996	HT-29	putative-prediction from gRNA	NA	NA	NA	GAACTTTCAGATCGAGGTGC
JAK1	AGGTGCAGAAGGGCCGCTAC	BE4max-YE1-NGN (JAK1)	0.475	Gln503Ter	503	stop codon	Gln503Ter	COSMIC	NA	NA	{0: 1, 1: 0, 2: 1, 3: 30, 4: 300}	-	52755	HT-29	putative-prediction from gRNA	NA	NA	NA	AGGTGtAGAAGGGCCGCTAC
JAK1	AAGAAGCAGATCCTGCGCAC	BE4max-YE1-NGN (JAK1)	-0.137	Gln529Ter	529	stop codon	NA	NA	NA	NA	{0: 1, 1: 0, 2: 2, 3: 36, 4: 436}	-	2982	HT-29	putative-prediction from gRNA	NA	NA	NA	AAGAAGtAGATCCTGCGCAC
JAK1	GCTGCCAGCCCAAGCCCCGA	BE4max-YE1-NGN (JAK1)	1.411	Gln545Ter	545	stop codon	NA	NA	NA	NA	{0: 1, 1: 0, 2: 2, 3: 53, 4: 657}	-	52745	HT-29	putative-prediction from gRNA	NA	NA	NA	GCTGttAGCCCAAGCCCCGA
JAK1	AGCCCCGAGGTTCGTCTCCC	BE4max-YE1-NGN (JAK1)	5.937	Arg549Ter	549	stop codon	Arg549Ter, Arg549Gln	COSMIC	NA	NA	{0: 1, 1: 0, 2: 0, 3: 18, 4: 190}	-	52743	HT-29	putative-prediction from gRNA	NA	NA	NA	AGCCttGAGGTTCGTCTCCC
JAK1	TGGTGCAGGTGAGTCACGGC	BE4max-YE1-NGN (JAK1)	-1.555	Gln585Ter	585	stop codon	Gln585Ter, Gln585Arg	COSMIC, TCGA	NA	NA	{0: 1, 1: 0, 2: 1, 3: 32, 4: 498}	-	30454	HT-29	putative-prediction from gRNA	NA	NA	NA	TGGTGtAGGTGAGTCACGGC
JAK1	GAATTTCCATGGTGTGGTAA	BE4max-YE1-NGN (JAK1)	2.299	Trp690Ter	690	stop codon	Trp690Ter	Shin_etal_CancerDiscovery_2016	NA	NA	{0: 1, 1: 0, 2: 1, 3: 44, 4: 598}	-	1661	HT-29	putative-prediction from gRNA	NA	NA	NA	GAATTTtCATGGTGTGGTAA
JAK1	AATCCATGGGATTCGTTCAA	BE4max-YE1-NGN (JAK1)	1.374	Trp758Ter	758	stop codon	NA	NA	NA	NA	{0: 1, 1: 0, 2: 1, 3: 36, 4: 927}	-	29611	HT-29	putative-prediction from gRNA	NA	NA	NA	AATCtATGGGATTCGTTCAA
JAK1	ATTGAACGAATCCCATGGAT	BE4max-YE1-NGN (JAK1)	-0.41	Arg755Ter	755	stop codon	Arg755Ter, Arg755Gln, Arg755Leu	COSMIC	NA	NA	{0: 1, 1: 0, 2: 1, 3: 8, 4: 208}	-	29610	HT-29	putative-prediction from gRNA	NA	NA	NA	ATTGAAtGAATCCCATGGAT
JAK1	TTCCCAGAGCGTGGTTCCAA	BE4max-YE1-NGN (JAK1)	0.376	Trp784Ter	784	stop codon	NA	NA	NA	NA	{0: 1, 1: 0, 2: 4, 3: 23, 4: 346}	-	29602	HT-29	putative-prediction from gRNA	NA	NA	NA	TTCCtAGAGCGTGGTTCCAA
JAK1	CCAATCAGAGGCCTTTCTTC	BE4max-YE1-NGN (JAK1)	9.141	Gln834Ter	834	stop codon	Gln834Ter, Gln834Arg	COSMIC	NA	NA	{0: 1, 1: 0, 2: 6, 3: 76, 4: 607}	-	1161	HT-29	putative-prediction from gRNA	NA	NA	NA	CCAATtAGAGGCCTTTCTTC
JAK1	CTCAAACAGCAGCTAAAATA	BE4max-YE1-NGN (JAK1)	1.533	Gln979Ter	979	stop codon	NA	NA	NA	NA	{0: 1, 1: 2, 2: 5, 3: 83, 4: 950}	-	28978	HT-29	putative-prediction from gRNA	NA	NA	NA	CTCAAAtAGCAGCTAAAATA
JAK1	AAACAGCAGCTAAAATATGC	BE4max-YE1-NGN (JAK1)	1.218	Gln980Ter	980	stop codon	Gln980Leu, Gln980His	COSMIC, TCGA	NA	NA	{0: 1, 1: 0, 2: 5, 3: 127, 4: 1209}	-	50990	HT-29	putative-prediction from gRNA	NA	NA	NA	AAACAGtAGCTAAAATATGC
JAK1	TCTCGGCAATACGTTCACCG	BE4max-YE1-NGN (JAK1)	-0.087	Gln998Ter	998	stop codon	Gln998Ter	TCGA	NA	NA	{0: 1, 1: 0, 2: 0, 3: 2, 4: 46}	-	725	HT-29	putative-prediction from gRNA	NA	NA	NA	TCTCGGtAATACGTTCACCG
JAK1	AGCATACCTTGAAAGGAAGC	BE4max-YE1-NGN (JAK1)	6.823	Trp1047Ter	1047	stop codon	Trp1047Ter, Trp1047Gly, X1047_splice	COSMIC, TCGA	NA	NA	{0: 1, 1: 0, 2: 2, 3: 42, 4: 586}	-	476	HT-29	putative-prediction from gRNA	NA	NA	NA	AGCATAtCTTGAAAGGAAGC
JAK1	ATGGCCAGATGACAGTCACA	BE4max-YE1-NGN (JAK1)	0.047	Gln1098Ter	1098	stop codon	Gln1098His	COSMIC, TCGA	NA	NA	{0: 1, 1: 0, 2: 9, 3: 63, 4: 837}	-	382	HT-29	putative-prediction from gRNA	NA	NA	NA	ATGGttAGATGACAGTCACA
JAK1	TTTATCAACTTATGAGGAAA	BE4max-YE1-NGN (JAK1)	0.773	Gln1126Ter	1126	stop codon	Gln1126Ter	COSMIC, TCGA, gnomAD_v3.1	NA	NA	{0: 1, 1: 0, 2: 5, 3: 122, 4: 1379}	-	28668	HT-29	putative-prediction from gRNA	NA	NA	NA	TTTATtAACTTATGAGGAAA
JAK1	ATTCCCAGCATTTCCTCATA	BE4max-YE1-NGN (JAK1)	2.034	Trp1132Ter	1132	stop codon	NA	NA	NA	NA	{0: 1, 1: 0, 2: 26, 3: 75, 4: 908}	-	50571	HT-29	putative-prediction from gRNA	NA	NA	NA	ATTCttAGCATTTCCTCATA
JAK1	GCTTTCAGAACCTTATTGAA	BE4max-YE1-NGN (JAK1)	3.161	Gln1143Ter	1143	stop codon	Gln1143Ter	COSMIC	NA	NA	{0: 1, 1: 0, 2: 5, 3: 44, 4: 626}	-	277	HT-29	putative-prediction from gRNA	NA	NA	NA	GCTTTtAGAACCTTATTGAA
