## Supplementary material for "RNA dicing regulates the expression of an oncogenic JAK1 isoform": Table 2

### Sheet: CAL51
Peptide	position	name	value	FS_yuval	FS_depmap
LGSGEYTAEELCIR	50	CAL51_BREAST	-0.419048	fs860_by_yuval	fs860_by_depmap
LWYAPNR	87	CAL51_BREAST	NA	fs860_by_yuval	fs860_by_depmap
TITVDDK	94	CAL51_BREAST	NA	fs860_by_yuval	fs860_by_depmap
KIPDATPLLDASSLEYLFAQGQYDLVK	142	CAL51_BREAST	NA	fs860_by_yuval	fs860_by_depmap
CLAPIRDPK	169	CAL51_BREAST	-0.572855	fs860_by_yuval	fs860_by_depmap
MQLPELPK	206	CAL51_BREAST	-2.44745	fs860_by_yuval	fs860_by_depmap
RYIPETLNK	219	CAL51_BREAST	NA	fs860_by_yuval	fs860_by_depmap
YIPETLNK	220	CAL51_BREAST	NA	fs860_by_yuval	fs860_by_depmap
TICDSSVSTHDLK	255	CAL51_BREAST	NA	fs860_by_yuval	fs860_by_depmap
YLATLETLTK	270	CAL51_BREAST	NA	fs860_by_yuval	fs860_by_depmap
HKPNVVSVEK	327	CAL51_BREAST	NA	fs860_by_yuval	fs860_by_depmap
PNVVSVEK	329	CAL51_BREAST	NA	fs860_by_yuval	fs860_by_depmap
IREEWNNFSYFPEITHIVIK	359	CAL51_BREAST	NA	fs860_by_yuval	fs860_by_depmap
ESVVSINK	379	CAL51_BREAST	-0.997631	fs860_by_yuval	fs860_by_depmap
LRQEGSEEGMYVLR	453	CAL51_BREAST	NA	fs860_by_yuval	fs860_by_depmap
QEGSEEGMYVLR	455	CAL51_BREAST	NA	fs860_by_yuval	fs860_by_depmap
SEQVQGAQK	485	CAL51_BREAST	NA	fs860_by_yuval	fs860_by_depmap
NFQIEVQK	497	CAL51_BREAST	NA	fs860_by_yuval	fs860_by_depmap
SFPSLGDLMSHLK	515	CAL51_BREAST	NA	fs860_by_yuval	fs860_by_depmap
TDNISFMLK	533	CAL51_BREAST	-0.675091	fs860_by_yuval	fs860_by_depmap
EISNLLVATK	550	CAL51_BREAST	-1.35076	fs860_by_yuval	fs860_by_depmap
KAQEWQPVYPMSQLSFDR	560	CAL51_BREAST	NA	fs860_by_yuval	fs860_by_depmap
AQEWQPVYPMSQLSFDR	561	CAL51_BREAST	NA	fs860_by_yuval	fs860_by_depmap
DLVQGEHLGR	582	CAL51_BREAST	NA	fs860_by_yuval	fs860_by_depmap
DISLAFFEAASMMR	630	CAL51_BREAST	NA	fs860_by_yuval	fs860_by_depmap
SDVLTTPWK	683	CAL51_BREAST	-2.36912	fs860_by_yuval	fs860_by_depmap
QLASALSYLEDK	697	CAL51_BREAST	-0.341706	fs860_by_yuval	fs860_by_depmap
DLVHGNVCTK	709	CAL51_BREAST	NA	fs860_by_yuval	fs860_by_depmap
EGIDSECGPFIK	725	CAL51_BREAST	-1.48566	fs860_by_yuval	fs860_by_depmap
LSDPGIPITVLSR	737	CAL51_BREAST	NA	fs860_by_yuval	fs860_by_depmap
IPWIAPECVEDSK	756	CAL51_BREAST	-2.26263	fs860_by_yuval	fs860_by_depmap
NLSVAADK	769	CAL51_BREAST	NA	fs860_by_yuval	fs860_by_depmap
ERFYESR	803	CAL51_BREAST	NA	fs860_by_yuval	fs860_by_depmap
CRPVTPSCK	810	CAL51_BREAST	NA	fs860_by_yuval	fs860_by_depmap
ELADLMTR	819	CAL51_BREAST	-1.13953	fs860_by_yuval	fs860_by_depmap
CMNYDPNQRPFFR	827	CAL51_BREAST	NA	fs860_by_yuval	fs860_by_depmap
DINKLEEQNPDIVSEK	844	CAL51_BREAST	NA	fs860_by_yuval	fs860_by_depmap
LEEQNPDIVSEK	848	CAL51_BREAST	-0.0717109	fs860_by_yuval	fs860_by_depmap
KPATEVDPTHFEK	860	CAL51_BREAST	NA	fs860_by_yuval	fs860_by_depmap
IRDLGEGHFGK	878	CAL51_BREAST	NA	fs860_by_yuval	fs860_by_depmap
DLGEGHFGK	880	CAL51_BREAST	NA	fs860_by_yuval	fs860_by_depmap
VELCRYDPEGDNTGEQVAVK	889	CAL51_BREAST	NA	fs860_by_yuval	fs860_by_depmap
YDPEGDNTGEQVAVK	894	CAL51_BREAST	NA	fs860_by_yuval	fs860_by_depmap
NLYHENIVK	931	CAL51_BREAST	-1.00162	fs860_by_yuval	fs860_by_depmap
GICTEDGGNGIK	942	CAL51_BREAST	-1.28482	fs860_by_yuval	fs860_by_depmap
LIMEFLPSGSLK	954	CAL51_BREAST	NA	fs860_by_yuval	fs860_by_depmap
YAVQICK	983	CAL51_BREAST	NA	fs860_by_yuval	fs860_by_depmap
GMDYLGSR	990	CAL51_BREAST	NA	fs860_by_yuval	fs860_by_depmap
IGDFGLTK	1019	CAL51_BREAST	NA	fs860_by_yuval	fs860_by_depmap
DDRDSPVFWYAPECLMQSK	1039	CAL51_BREAST	NA	fs860_by_yuval	fs860_by_depmap
DSPVFWYAPECLMQSK	1042	CAL51_BREAST	NA	fs860_by_yuval	fs860_by_depmap
MIGPTHGQMTVTR	1091	CAL51_BREAST	NA	fs860_by_yuval	fs860_by_depmap
RLPCPPNCPDEVYQLMR	1113	CAL51_BREAST	NA	fs860_by_yuval	fs860_by_depmap
LPCPPNCPDEVYQLMR	1114	CAL51_BREAST	NA	fs860_by_yuval	fs860_by_depmap
CWEFQPSNR	1131	CAL51_BREAST	NA	fs860_by_yuval	fs860_by_depmap

### Sheet: ISHIKAWA
ProteinId	GeneSymbol	Description	GroupId	Class	SearchId	PeptideId	Redundancy	Unique/Razor	PeptideSequence	Collapsed	rq_126_sn	Ishikawa (Heraklio) 02 ER-	SNG-M	GAMG	NCI-H929	Panc 02.03	RCH-ACV	SNU-423	SNU-1079	rq_131_sn	IsolationSpecificity	FirstScanNumber	Time	Charge	RunLoadPath	StartPosition	EndPosition
sp|P23458|JAK1_HUMAN	JAK1	JAK1_HUMAN Tyrosine-protein kinase JAK1	6820	TenPx42	316835	669	0	U	K.SEQVQGAQK.Q	C	60.7574	6.18219	95.2589	385.043	109.136	38.0568	17.9389	88.5215	178.446	10.4005	0.948718	11077	25.5775	2	/lab/user_data/ccle/Raw/Protein_42-1/c04177_Prot_42_10.mzXML	485	493
sp|P23458|JAK1_HUMAN	JAK1	JAK1_HUMAN Tyrosine-protein kinase JAK1	6820	TenPx42	316828	31624	0	U	K.QLASALSYLEDK.D	C	186.912	20.826	309.557	1028.35	256.308	107.196	31.9911	204.396	478.825	280.784	0.862048	76352	150.677	3	/lab/user_data/ccle/Raw/Protein_42-1/c04170_Prot_42_03.mzXML	697	708
sp|P23458|JAK1_HUMAN	JAK1	JAK1_HUMAN Tyrosine-protein kinase JAK1	6820	TenPx42	316830	29472	0	U	R.IPWIAPECVEDSK.N	C	44.5062	3.60688	64.5649	207.119	54.5851	31.2079	10.3833	45.9288	112.354	55.7339	1	73824	148.85	2	/lab/user_data/ccle/Raw/Protein_42-1/c04172_Prot_42_05.mzXML	756	768
sp|P23458|JAK1_HUMAN	JAK1	JAK1_HUMAN Tyrosine-protein kinase JAK1	6820	TenPx42	316826	13173	0	U	R.DINKLEEQNPDIVSEK.K	C	57.4899	2.54278	81.5523	290.996	91.3054	37.3935	13.136	74.5298	145.85	3.80337	1	38448	75.602	3	/lab/user_data/ccle/Raw/Protein_42-1/c04168_Prot_42_01.mzXML	844	859
sp|P23458|JAK1_HUMAN	JAK1	JAK1_HUMAN Tyrosine-protein kinase JAK1	6820	TenPx42	316827	10038	0	U	R.YDPEGDNTGEQVAVK.S	C	101.499	16.9609	142.623	344.662	109.355	71.4409	17.6012	130.812	195.75	106.144	0.778638	32185	65.5053	3	/lab/user_data/ccle/Raw/Protein_42-1/c04169_Prot_42_02.mzXML	894	908
sp|P23458|JAK1_HUMAN	JAK1	JAK1_HUMAN Tyrosine-protein kinase JAK1	6820	TenPx42	316827	10056	0	U	R.YDPEGDNTGEQVAVK.S	C	61.511	7.97927	97.9528	277.656	75.0053	46.6008	15.3557	79.9895	139.852	73.0887	0.753928	32223	65.579	3	/lab/user_data/ccle/Raw/Protein_42-1/c04169_Prot_42_02.mzXML	894	908
sp|P23458|JAK1_HUMAN	JAK1	JAK1_HUMAN Tyrosine-protein kinase JAK1	6820	TenPx42	316832	12670	0	U	K.YAVQICK.G	C	55.1451	13.719	94.1945	259.856	85.9663	31.0319	32.9789	60.3274	130.738	53.2966	1	36631	72.3327	2	/lab/user_data/ccle/Raw/Protein_42-1/c04174_Prot_42_07.mzXML	983	989

### Sheet: IGROV1
ProteinId	GeneSymbol	Description	GroupId	Class	SearchId	PeptideId	Redundancy	Unique/Razor	PeptideSequence	Collapsed	IGROV1	LCLC-103H	LOX IMVI	MDA-MB-453	NCI-H1703	NCI-H196	NCI-H2009	NCI-H2286	SNU-C1	rq_131_sn	IsolationSpecificity	FirstScanNumber	Time	Charge	RunLoadPath	StartPosition	EndPosition
sp|P23458|JAK1_HUMAN	JAK1	JAK1_HUMAN Tyrosine-protein kinase JAK1	6820	TenPx19	316603	7967	0	U	R.TITVDDK.M	C	41.1992	243.666	58.9382	40.4607	76.4572	134.513	119.628	189.015	161.312	126.006	0.679953	26749	66.847	2	/lab/user_data/ccle/Raw/Protein_19-1/d01012_Prot_19_06.mzXML	94	100
sp|P23458|JAK1_HUMAN	JAK1	JAK1_HUMAN Tyrosine-protein kinase JAK1	6820	TenPx19	316606	703	0	U	K.SEQVQGAQK.Q	C	2.54687	237.796	34.9908	8.99138	40.1339	132.893	90.4884	195.586	109.808	4.37853	1	10984	33.7423	2	/lab/user_data/ccle/Raw/Protein_19-1/d01015_Prot_19_09.mzXML	485	493
sp|P23458|JAK1_HUMAN	JAK1	JAK1_HUMAN Tyrosine-protein kinase JAK1	6820	TenPx19	316603	25466	0	U	R.TDNISFMLK.R	C	3.31085	162.648	24.7394	7.11321	30.1831	78.941	49.2293	112.029	73.977	40.3818	1	62290	138.517	2	/lab/user_data/ccle/Raw/Protein_19-1/d01012_Prot_19_06.mzXML	533	541
sp|P23458|JAK1_HUMAN	JAK1	JAK1_HUMAN Tyrosine-protein kinase JAK1	6820	TenPx19	316603	21477	0	U	K.SDVLTTPWK.F	C	30.9112	429.77	66.0429	33.6774	86.96	214.614	147.631	308.728	194.047	118.696	0.899521	54394	121.761	2	/lab/user_data/ccle/Raw/Protein_19-1/d01012_Prot_19_06.mzXML	683	691
sp|P23458|JAK1_HUMAN	JAK1	JAK1_HUMAN Tyrosine-protein kinase JAK1	6820	TenPx19	316603	21516	0	U	K.SDVLTTPWK.F	C	27.8174	573.977	88.6161	65.0671	107.874	307.26	191.929	431.626	272.131	168.262	1	54483	121.957	2	/lab/user_data/ccle/Raw/Protein_19-1/d01012_Prot_19_06.mzXML	683	691
sp|P23458|JAK1_HUMAN	JAK1	JAK1_HUMAN Tyrosine-protein kinase JAK1	6820	TenPx19	316601	32150	0	U	R.IPWIAPECVEDSK.N	C	10.2674	142.011	26.067	15.0902	28.8229	78.3244	54.9849	95.345	84.1199	38.3543	1	76136	161.493	2	/lab/user_data/ccle/Raw/Protein_19-1/d01010_Prot_19_04.mzXML	756	768
sp|P23458|JAK1_HUMAN	JAK1	JAK1_HUMAN Tyrosine-protein kinase JAK1	6820	TenPx19	316598	1080	0	U	R.CRPVTPSCK.E	C	8.86885	275.97	44.5258	14.0429	57.4992	159.891	97.826	242.277	154.847	62.2578	0.999242	11871	32.7182	3	/lab/user_data/ccle/Raw/Protein_19-1/d01007_Prot_19_01.mzXML	810	818
sp|P23458|JAK1_HUMAN	JAK1	JAK1_HUMAN Tyrosine-protein kinase JAK1	6820	TenPx19	316608	17268	0	U	K.VELCRYDPEGDNTGEQVAVK.S	C	0	262.353	18.7202	17.6753	42.7751	131.941	61.0769	168.755	138.636	6.7663	0.875073	45766	102.878	3	/lab/user_data/ccle/Raw/Protein_19-1/d01017_Prot_19_11.mzXML	889	908
sp|P23458|JAK1_HUMAN	JAK1	JAK1_HUMAN Tyrosine-protein kinase JAK1	6820	TenPx19	316608	17276	0	U	K.VELCRYDPEGDNTGEQVAVK.S	C	0	95.072	11.7614	5.77074	17.7005	54.5878	28.2329	57.455	44.9675	0.732271	0.787366	45781	102.906	3	/lab/user_data/ccle/Raw/Protein_19-1/d01017_Prot_19_11.mzXML	889	908
